# The Idiopathic Pulmonary Fibrosis-associated single nucleotide polymorphism rs35705950 is transcribed in a MUC5B Promoter Associated Long Non-Coding RNA (AC061979.1)

**DOI:** 10.1101/2022.01.18.476727

**Authors:** R. Neatu, D.J. Thompson, I. Enekwa, E.C. Schwalbe, G. Fois, M. Frick, P. Braubach, S.A. Moschos

## Abstract

LncRNAs are involved in regulatory processes in the human genome, including gene expression. The rs35705950 SNP, previously associated with IPF, overlaps the recently annotated lncRNA AC061979.1, a 1,712 nucleotide transcript located within the MUC5B promoter at chromosome 11p15.5. To document the expression pattern of the transcript, we processed 3.9 TBases of publicly available RNA-SEQ data across 27 independent studies involving lung airway epithelial cells. Epithelial lung cells showed expression of this putative pancRNA. The findings were independently validated in cell lines and primary cells. The rs35705950 is found within a conserved region (from fish to primates) within the expressed sequence indicating functional importance. These results implicate the rs35705950-containing AC061979.1 pancRNA as a novel component of the MUC5B expression control minicircuitry.
