## Supplementary data 4 for "The Idiopathic Pulmonary Fibrosis-associated single nucleotide polymorphism rs35705950 is transcribed in a MUC5B Promoter Associated Long Non-Coding RNA (AC061979.1)"

### Sheet: Sheet1
Supplementary data 1
Supplementary table 1	Primers and probes used in this study.
Primer and probes	Sequence	Source
AC061979.1 paRNA holotranscript Forward primer	gctgtgtccctttccttcc	IDT DNA single-stranded custom oligo
AC061979.1 paRNA holotranscript Reverse primer	caaggccacagctattgagac	IDT DNA single-stranded custom oligo
AC061979.1 paRNA holotranscript Probe	ctgttttcagcgccttcaactgtgaagagg	IDT DNA PrimeTime qPCR probes. 5’ 6-FAM/ ZEN/ 3’IBFQ
AC061979.1 paRNA spliced transcript Fwd	cgcttggtcacacgatgg	IDT DNA single-stranded custom oligo
AC061979.1 paRNA spliced transcript Rev	caaggccacagctattgagac	IDT DNA single-stranded custom oligo
AC061979.1 paRNA spliced transcript Probe	ccatcagcagcgccttcaactgtgaag	IDT DNA PrimeTime qPCR probes. 5’ 6-FAM/ ZEN/ 3’IBFQ
18S ribosomal RNA gene pan-eukaryotic assay	N/A	Thermo Fisher Scientific Assay ID Hs99999901_s1
Homo sapiens MUC5B exon-spanning gene	N/A	Thermo Fisher Scientific: Assay ID Hs00861595_m1
Supplementary table 3	Overview of the intergenic region between MUC5AC and MUC5B and the rs35705950-MUC5B transcription start site (TSS) distance across four species.
Species	Ref Genome	Chromosome	Intergenic distance	SNP - TSS distance
Homo sapiens	GRCh38.p13	11	21926	3074
Macaca mulatta	Mmul_10	14	22899	3093
Rattus norvegicus	Rnor_6.0	1	21804	2917
Mus musculus	GRCm38.p6 C57BL/6J	7	19826	2894
