## Supplementary data 1 for "The Idiopathic Pulmonary Fibrosis-associated single nucleotide polymorphism rs35705950 is transcribed in a MUC5B Promoter Associated Long Non-Coding RNA (AC061979.1)"

### Sheet: Sheet1
No.	Study title	Sample type	SRA/GSM	RNA type	Protocol seq	Seq platform	GBases
1	Evidence for an oncogenic role of HOXC6 in human non-small cell lung cancer	PC9	SRP167090/GSE121896	mRNA	NEBNext Ultra Directional RNA library		38.84
		A549					15.38
2	Strand-Specific Dual RNA Sequencing of Bronchial Epithelial Cells Infected with Influenza A/H3N2 Viruses Reveals Splicing of Gene Segment 6 and Novel Host-Virus	BEAS-2B	SRP047252/GSE61517	total RNA	True seq strand-specific RNA kit		102.68
3	Mandatory role of HMGA1 in human airway epithelial normal differentiation and post-injury regeneration	large airway basal cells from COPD smoker	SRP082973/GSE86064	mRNA	Tru seq RNA kit	Illumina HiSeq 2500 (2 × 125 bp)	150.24
		large airway basal cells from smoker					109.36
		small airway basal cells from nonsmoker					38.1
		small airway epithelial cells from nonsmoker					261.5
		large airway basal cells from nonsmoker					237.22
		large airway epithelial cells from nonsmoker					119.12
4	MiR-26 down-regulates TNF-α/NF-κB signalling and IL-6 expression by silencing HMGA1 and MALT1	BEAS2-B	SRP060719/GSE70831	mRNA	N/A		49.5
5	Lung function associated gene Integrator Complex subunit 12 regulates protein synthesis pathways	HBE	SRP073445/GSE80386	mRNA	TruSeq Stranded mRNA LT Sanple Prep Kit (Illumina)		217.28
6	Data relating to the transcriptomes of human lung epithelial cells exposed to radon-emitting rock, tobacco smoke or cannabis smoke	BEAS2-B	SRP150582	mRNA	TruSeq Stranded mRNA LT Sanple Prep Kit (Illumina)		103.95
		NCI-H1975					85.68
7	Creation and characterization of an airway epithelial cell line for stable expression of CFTR variants	CF8Flp	SRP057964	mRNA	TruSeq RNA Sanple Prep Kit (Illumina)		16.5
		CFBE41o					124.69
8	Phenotypic responses of differentiated asthmatic human airway epithelial cultures to Rhinovirus	HAE (asthamtic and non-asthmaticdonors )	SRP046226	total RNA	N/A		27.11
9	Transcriptional Response of Respiratory Epithelium to Nontuberculous Mycobacteria	NHBE	SRP096589/GSE93526	mRNA	TruSeq Stranded mRNA LT Sanple Prep Kit (Illumina)		134.18
10	Transforming growth factor beta1 targets estrogen receptor signaling in bronchial epithelial cells	BEAS2-B	SRP110620/GSE100574	mRNA	NEBNext Ultra RNA Library Prep Kit for Illumina		138.51
11	Dual RNA-seq of nontypeable Haemophilus influenzae and host cell transcriptomes reveals novel insights into host-pathogen cross talk	NHBE	SRP051182/GSE63900	total RNA	ScriptSeq™ Complete Gold Kit (Epidemiology)		192.35
12	miR-1343 attenuates pathways of fibrosis by targeting the TGF-β receptors	A459	SRP066865/GSE75591	mRNA	TruSeq RNA Sample Preparation Kit v2		17.48
		16HBE140-(HBE)					23.18
13	Arsenic alters transcriptional responses to Pseudomonas aeruginosainfection and decreases antimicrobial defense of human airway epithelial cells	HBE	SRP102483/GSE97036	mRNA	Illumina Tru-seq stranded mRNA kits		134.74
14	Infection-specific phosphorylation of glutamyl-prolyl tRNA synthetase induces antiviral immunity.	NHBE	SRP066992/GSE75699	mRNA	TruSeq RNA sample preparation kit v2 (Illumina)		26.46
15	A Randomized Phase IIb Trial of myo-Inositol in Smokers with Bronchial Dysplasia	Bronchoalveolar lavage	SRP086078/GSE86422	mRNA	N/A		805.06
16	A Non-canonical Pathway with Potential for SaferModulationof TransformingGrowth Factor-b1 in Steroid-Resistant Airway Diseases	BEAS-2B	SRP119863/GSE104908	N/A	N/A		19.76
17	Anti-Allergic Inflammatory Activity of Interleukin-37 Is Mediated by Novel Signaling Cascades in Human Eosinophils	eosonophil cells cocultured with BEAS-2B	SRP138008	total RNA	NEBNext® Ultra™ RNA Library Prep Kit for Illumina® (NEB, USA)		27.26
18	Epithelial IL-6 trans-signaling defines a new asthma phenotype with increased airway inflammation	HBE	SRP140515/GSE113185	mRNA	N/A		67.68
19	RNA-seq analysis of 2 cell line models of lung disease (A549 and BEAS-2B) and primary bronchial epithelial cells in Project 3 of Open Targets 020 - Epigenomes of Cell Lines	NHBE	ERP015518	mRNA	Illumina TruSeq Stranded messenger RNA LT Sample Prep Kit (Illumina)		21.62
		A549					21.51
		BEAS-2B					18.05
20	Antiinflammatory effects of bromodomain and extraterminal domain inhibition in cystic fibrosis lung inflammation.	NHBE	SRP075763	mRNA	N/A		18.05
		CF bronchial brush samples					61.64
21	Transcriptional profiling of human bronchial epithelial cell BEAS-2B exposed to diesel and biomass ultrafine particles	BEAS-2B	ERP017989	mRNA	RNA TruSeq Stranded mRNA Library Prep Kit		111.05
22	Molecular characterization of gene regulatory networks in primary human tracheal and bronchial epithelial cells	HBE	SRP113758/GSE101993	mRNA	N/A		1.57
		CF HBE					5.78
		HTE					51.17
23	Global, integrated analysis of methylomes and transcriptomes from laser capture microdissected bronchial and alveolar cells in human lung	bronchial and alveolar samples	SRP130768	mRNA	SMART Seq v4 Ultra Low Input kit		56.89
24	Epigenome-wide effects of vitamin D on asthma bronchial epithelial cells	Asthmatic (AHBEC) bronchial epithelial cells	SRP124965				33.65
		NHBE					34.49
		BEAS2-B					44.01
25	Evidence for multiple roles for grainyhead-like 2 in the establishment and maintenance of human mucociliary airway epithelium	HBE	SRP018883/GSE44718	mRNA	N/A		19.54
26	Transcriptome Profiles of Human Lung Epithelial Cells A549 Interacting with Aspergillus fumigatus by RNA-Seq	A549	SRP051309	mRNA	N/A		26.59
27	Differential regulation of the transcriptomic and secretomic landscape of sensor and effector functions of human airway epithelial cells	NHBE	SRP057579	mRNA	N/A		156.34
